# Genetically regulated gene expression underlies lipid traits in Hispanic cohorts

**DOI:** 10.1101/507905

**Authors:** Angela Andaleon, Lauren S. Mogil, Heather E. Wheeler

## Abstract

Plasma lipid levels are risk factors for cardiovascular disease, a leading cause of death worldwide. While many studies have been conducted in genetic variation underlying lipid levels, they mainly comprise individuals of European ancestry and thus their transferability to non-European populations is unclear. We performed genome-wide (GWAS) and imputed transcriptome-wide association studies of four lipid traits in the Hispanic Community Health Study/Study of Latinos cohort (HCHS/SoL, n = 11,103), replicated top hits in the Multi-Ethnic Study of Atherosclerosis (MESA, n = 3,855), and compared the results to the larger, predominantly European ancestry meta-analysis by the Global Lipids Genetics Consortium (GLGC, n = 196,475). In our GWAS, we found significant SNP associations in regions within or near known lipid genes, but in our admixture mapping analysis, we did not find significant associations between local ancestry and lipid phenotypes. In the imputed transcriptome-wide association study in multiple tissues and in different ethnicities, we found 59 significant gene-tissue-phenotype associations (P < 3.61×10^−8^) with 14 unique significant genes, many of which occurred across multiple phenotypes, tissues, and ethnicities and replicated in MESA (45/59) and in GLGC (44/59). These include well-studied lipid genes such as *SORT1*, *CETP*, and *PSRC1*, as well as genes that have been implicated in cardiovascular phenotypes, such as *CCL22* and *ICAM1*. The majority (40/59) of significant associations colocalized with expression quantitative trait loci (eQTLs), indicating a possible mechanism of gene regulation in lipid level variation. To fully characterize the genetic architecture of lipid traits in diverse populations, larger studies in non-European ancestry populations are needed.
