## Supplementary material for "Genetically regulated gene expression underlies lipid traits in Hispanic cohorts": S1 Table

#S1 Table. All GCTA-COJO results for independent loci across all phenotypes. This table encompasses our GWAS results after fine-mapping to independent loci using GCTA-COJO, and includes comparison to the SNP's p-value in GLGC (Willer et al. 2013) and the minor allele frequency within 1000 Genomes European population. Novelty is defined as no association with a lipid phenotype in the GWAS catalog …
Novel	Chr	bp	Pheno	SNP	refA	freq	b	se	p	freq_geno	bJ	bJ_se	pJ	LD_r	GLGC_p	EUR_AF
N	1	109817590	CHOL	rs12740374	G	0.212	-0.17	0.015	1.30E-29	0.212	-0.174	0.015	1.00E-31	-0.023	7.70E-187	0.7876
N	1	109817590	LDL	rs12740374	G	0.212	-0.205	0.016	1.10E-36	0.212	-0.205	0.016	6.20E-37	0	2.40E-272	0.7876
Y	2	21199426	CHOL	rs17041688	G	0.111	-0.092	0.021	8.50E-06	0.112	-0.114	0.019	4.80E-09	0.131	0.651	0.003958
N	2	21273490	LDL	rs7575840	G	0.278	0.129	0.015	4.20E-18	0.276	0.089	0.016	1.10E-08	0.321	1.50E-153	0.3153
N	2	21288321	CHOL	rs562338	A	0.774	0.125	0.016	8.20E-16	0.775	0.149	0.015	1.10E-24	0.055	3.70E-86	0.785
N	2	21288321	LDL	rs562338	A	0.774	0.15	0.017	2.80E-19	0.775	0.123	0.016	8.70E-14	0.007	4.90E-101	0.785
N	2	44074431	LDL	rs4245791	C	0.789	-0.093	0.017	4.70E-08	0.791	-0.094	0.016	8.00E-09	0.016	1.60E-81	0.2955
N	5	74651909	LDL	rs6882842	G	0.494	0.065	0.014	4.10E-06	0.494	0.078	0.013	2.40E-09	-0.022	3.90E-70	0.4103
Y	6	108050222	CHOL	rs4945787	G	0.864	-0.091	0.018	6.30E-07	0.864	-0.098	0.018	3.70E-08	0.067	0.223	0.8113
Y	7	46171884	CHOL	rs6944635	A	0.431	0.068	0.014	9.60E-07	0.431	0.086	0.012	1.60E-12	-0.094	0.664	0.7929
Y	7	46171884	LDL	rs6944635	A	0.43	0.07	0.015	2.70E-06	0.431	0.082	0.013	5.30E-10	0.196	0.689	0.2071
Y	8	87158577	CHOL	rs11781321	A	0.16	0.002	0.018	9.00E-01	0.16	-0.156	0.019	2.40E-16	-0.375	0.719	0.1715
Y	8	87181395	CHOL	rs144188464	A	0.027	-0.072	0.039	6.30E-02	0.392	-0.759	0.038	1.30E-88	0.932	0.753	0.98945
Y	8	87204944	CHOL	rs4571715	T	0.421	0.003	0.013	8.20E-01	0.423	0.679	0.036	2.60E-80	0.15	0.603	0.7296
N	11	61549025	LDL	rs174533	G	0.476	-0.078	0.016	5.60E-07	0.48	-0.107	0.013	3.90E-16	0.181	3.90E-39	0.6398
N	11	61597212	CHOL	rs174570	C	0.376	-0.061	0.016	1.10E-04	0.378	-0.078	0.012	2.80E-10	-0.072	1.20E-19	0.8404
Y	14	66769409	HDL	rs6573662	C	0.383	-0.013	0.01	2.00E-01	0.383	0.188	0.02	2.60E-20	0.887	0.806	0.8813
Y	14	66844743	HDL	rs1457436	A	0.02	-0.063	0.034	6.00E-02	0.391	-0.506	0.029	1.70E-67	0.926	0.693	0.1016
Y	14	67235722	HDL	rs6573723	G	0.371	-0.013	0.01	1.90E-01	0.37	0.303	0.025	2.20E-34	0.069	0.693	0.1016
N	15	58723939	HDL	rs2070895	G	0.454	0.061	0.01	7.50E-10	0.455	0.067	0.009	1.50E-13	0.026	1.50E-75	0.2098
N	16	56989590	HDL	rs247616	C	0.291	0.139	0.01	1.10E-41	0.292	0.14	0.01	3.70E-43	0.032	1.15E-802	0.2929
Y	16	72048632	LDL	rs8062895	A	0.44	-0.068	0.014	3.00E-06	0.442	-0.081	0.013	8.20E-10	-0.042	5.80E-05	0.6926
N	19	11202306	CHOL	rs6511720	G	0.098	-0.163	0.021	7.90E-15	0.096	-0.165	0.021	9.30E-16	-0.046	5.40E-202	0.90237
N	19	11202306	LDL	rs6511720	G	0.098	-0.198	0.023	1.70E-18	0.096	-0.191	0.022	1.10E-17	0.025	3.90E-262	0.90237
Y	19	11342599	HDL	rs17766692	C	0.188	-0.071	0.012	8.00E-09	0.189	-0.081	0.012	5.80E-12	0.116	8.00E-05	0.93799
Y	19	19410750	CHOL	rs117961479	G	0.06	-0.129	0.026	1.10E-06	0.06	-0.153	0.025	1.50E-09	-0.032	0.74	0.996042
N	19	45389596	CHOL	rs7254892	G	0.037	-0.328	0.033	2.90E-23	0.038	-0.34	0.032	1.80E-26	0	1.40E-141	0.96834
N	19	45389596	LDL	rs7254892	G	0.037	-0.459	0.035	1.70E-38	0.038	-0.463	0.035	5.80E-41	0	3.85e-326	0.96834
Y	22	40790565	HDL	rs147122512	G	0.347	-0.039	0.011	4.80E-04	0.348	-0.052	0.009	1.90E-08	0	0.328	0.157
